# Regulation of epigenetics and chromosome structure by human ORC2

**DOI:** 10.1101/2024.12.18.629220

**Authors:** Zhangli Su, Mengxue Tian, Etsuko Shibata, Yoshiyuki Shibata, Tianyi Yang, Zhenjia Wang, Fulai Jin, Chongzhi Zang, Anindya Dutta

## Abstract

We report a multi-omics study in a human cell line with mutations in three subunits of Origin Recognition Complex (ORC). The ORC subunits bind to DNA independent of each other in addition to as part of a common six-subunit ORC. DNA-bound ORC2 compacts chromatin and attracts repressive histone marks to focal areas of the genome, but ORC2 also activates chromatin at many sites and protects the genes from repressive marks. The epigenetic changes regulate hundreds of genes, including some epigenetic regulators, adding an indirect mechanism by which ORC2 regulates epigenetics without local binding. DNA-bound ORC2 also prevents the acquisition of CTCF at focal sites in the genome to regulate chromatin loops and indirectly affect epigenetics. Thus, our study reveals the genes and ORC1 regions bound by individual ORC subunits and suggests their role as epigenetics and chromosome structure regulators, independent of the role of the six-subunit ORC in DNA replication.
