## Supplementary Table for "Regulation of epigenetics and chromosome structure by human ORC2"

### Sheet: Table S1
Table S1 ORC2-dependent gene expression (from RNA-seq)
Down in ORC2 KO and rescued	Up in ORC2 KO and rescued
AADACP1	A4GALT
ACOXL	ABCA4
ADGRA3	ABCC3
AGBL3	ABHD12
ALMS1	ACAP1
AMOTL1	ACAP3
ANGPT2	ACBD4
AP3S1	ACE
API5	ACTN2
API5P1	ACVRL1
ARIH2OS	ADAMTS2
ARL14EPL	ADAMTSL4
ASXL2	ADRB2
ATG12	AK1
BCL6B	AK5
BDNF	AKR1B10
BMP6	ALCAM
BZW1P2	ALDH3B1
C11orf42	ALPG
C12orf66	ALS2CL
C6orf62	ANG
CASC19	ANK1
CCAT1	ANKRD13A
CCDC188	ANKRD20A5P
CCDC28A-AS1	ANXA8
CDIN1	ANXA9
CFL2	AOAH
CHD7	AOC1
CHRNB2	AP3B2
CKMT1A	APBA1
CKMT1B	APLP1
CMA1	APOBR
CRPPA	APOL2
CTNNBIP1	APOLD1
CYB5B	ARHGAP22
DDX60L	ARHGAP9
DUSP19	ARHGDIB
EGR1	ARL2
EGR3	ARL4C
EIF4EBP2	ARL4D
ENAH	ARMH1
EPN2	ASB9
ERC1	ASCL5
ERVMER34-1	ATOX1
EXOC2	ATP6V0E1
FAM117B	ATP8B3
FAM135A	ATP8B4
FAM13A-AS1	ATRNL1
FAM180A	AXIN2
FAM83B	AXL
FAT1	B3GALT5
FBN1	BABAM2
FLJ46875	BAK1P1
FMNL2	BARX2
FNIP2	BCAT2
FRRS1	BCL2L12
FSCN1	BIN2
FZD3	BLVRB
GALNT10	BMP1
GAS6-AS1	BTBD11
GASK1B	BTBD16
GCLC	BTD
GNAI1	C11orf86
GNPTAB	C11orf91
GPNMB	C12orf57
GPR182	C17orf97
GREB1L	C1QTNF6
GRHL2	C1R
GRTP1	C1orf226
GSR	C20orf27
GULOP	C22orf23
GZMB	C8G
H3P6	C8orf58
HAUS6	CABP1
HERC2P9	CACNA1I
HMGB1P14	CACNG7
HOXC13	CALB2
HOXD4	CALHM5
HSPH1	CATSPER1
IL1RAP	CAVIN3
IL20RA	CCDC187
IPO7	CCDC33
KCNH3	CCDC90B
KHSRPP1	CCDC9B
KIF27	CCL24
KIRREL2	CCN3
KITLG	CD151
KLF3	CD59
KLHL24	CD74
KLHL8	CDA
KSR2	CDHR3
LCA5L	CDK15
LINC00173	CDKN2B
LINC00471	CDKN2B-AS1
LINC01351	CEACAM1
LINC01590	CENPM
LINC02606	CERCAM
LINC02832	CERS4
LOC100101126	CES3
LOC100422495	CFAP410
LOC101928421	CFAP65
LOC102724322	CGB5
LOC103344931	CGB7
LOC105370413	CGB8
LOC105370624	CHAT
LOC105371926	CHD5
LOC105372578	CHI3L2
LOC105373511	CHRNB1
LOC105373581	CHST1
LOC105373613	CIBAR2
LOC105373888	CITED2
LOC105373890	CKS1BP1
LOC105373891	CLGN
LOC105373893	CLIC3
LOC105374254	CLTB
LOC105374852	CLU
LOC105375752	COL13A1
LOC105379051	COL4A1
LOC107984034	COL4A2
LOC107984485	COL5A3
LOC107984667	COL7A1
LOC107984741	COMETT
LOC107985556	COTL1
LOC107985921	COX14
LOC107986198	COX20P2
LOC107986229	CPA4
LOC107987118	CPLX2
LOC107987285	CPTP
LOC112267877	CPXM1
LOC399975	CREB3L1
LOC728024	CRIM1
LONRF2	CRIP1
LRIG3	CRIP2
LRP5L	CTSD
LUZP1	CTSE
LVRN	CUEDC1
LYPD5	CXCR4
MAGEE1	CYBA
MARCHF1	CYP11A1
MAT1A	CYP26A1
MBNL1	CYP2J2
METTL15	CYP46A1
METTL15P1	CYP4F3
MFSD13A	CYTOR
MIPOL1	DENND2A
MIR503HG	DGKB
MIR9-1HG	DHRS12
MLLT3	DHRS4L2
MPZL3	DMKN
MTAP	DMPK
NBEA	DNAH5
NEK5	DNALI1
NEMP2	DOK7
NFIA	DRAXIN
NLRP4	DRD1
NR4A2	DTX3L
NRARP	DUOXA1
NT5E	DUSP10
NYAP1	DYNLRB1
OR51I2	DYSF
OVOL1	EBF4
PARD6B	EBI3
PDE3B	ECEL1P2
PDP1	ECHDC2
PEAK1	ECM1
PIK3C3	EDN1
PLA2G4A	EDN2
PLEKHA1	EEF1A2
PLS1	EEF1DP4
POLR3G	EFNB1
PON3	EGF
PRKD3	ELAPOR1
PTMAP12	EML2-AS1
RAB11FIP4	EMP3
RAB3D	ENPP2
RADX	EPHA4
RARRES2	EPS8L2
RIOK1	ESPN
RN7SL184P	ESR1
RN7SL809P	ETHE1
RNF141	ETS1
RPL13AP15	EVA1B
RPS6KA3	EVX1
SCML1	F3
SESTD1	FAM131C
SH3BGRL2	FAM78B
SH3RF1	FAT2
SKP2	FAT4
SLC16A8	FBN2
SLC39A10	FBXO2
SLC7A2	FGF18
SLCO4A1-AS1	FIBCD1
SNORA50A	FLVCR2
SNORD5	FN3K
SNX30	FOLR1
SPEN	FOLR3
SPOCK3	FPR1
SPRY4	FPR2
SPRY4-AS1	FRMD3
SSX2IP	FRMPD3
ST6GAL1	FSD1
STIM2	FST
STK4-AS1	FSTL1
STON2	FSTL3
SUPT16HP1	FSTL4
SWT1	FXYD5
SYT1	FXYD6
TANK	FYN
TBC1D16	GADD45B
TCF7L2	GADD45G
TEX19	GBX1
TGFBR3	GDPD5
TMEM38B	GGT5
TMPO	GIHCG
TNKS2	GIPR
TPH1	GJB5
TRIM6	GLIS3
TSC22D1	GLIS3-AS1
TUBB8P1	GLT8D2
UCHL5	GNGT2
UNC13A	GOLT1A
USP6NL	GPER1
VSNL1	GPM6A
VTI1A	GPR137
WLS	GPR17
WRNIP1	GPR39
XYLT1	GPR55
YAP1	GPSM1
ZAR1	GPX1
ZNF214	GPX4
ZNF337-AS1	GRAMD1B
ZNF608	GRIK2
ZNF804A	GRIK4
ZNF831	GRIN1
ZNRF2	GRPR
ZUP1	GSTZ1
	GUCY1B2
	HAPLN3
	HCN2
	HECW1
	HEG1
	HKDC1
	HLA-H
	HM13
	HMCN1
	HOMER3
	HOXB6
	HOXB7
	HOXB8
	HOXC4
	HRCT1
	HSPG2
	HTRA3
	IAH1
	ID3
	IDUA
	IER5L
	IFI30
	IFIT1
	IFITM2
	IGFBP6
	IGFL1
	IGFL2
	IGFL2-AS1
	IGSF5
	IL15
	IL17RD
	IL20RB
	IL32
	INHBB
	ISG15
	ISG20
	ISLR
	ISM1
	ITGAM
	ITGAX
	ITGB1BP1
	ITGB4
	ITGB8
	ITGBL1
	JAKMIP3
	JUN
	JUND
	KAT2B
	KAZALD1
	KCNAB1
	KCNB1
	KCNMB4
	KCNS3
	KHDC1L
	KIF26B
	KIF3C
	KLHDC7A
	KLHDC8B
	KLHL30
	KLK5
	KLK6
	KREMEN2
	KRT13
	KRT14
	KRT15
	KRT16
	KRT16P6
	KRT18
	KRT18P4
	KRT19
	KRT19P1
	KRT32
	KRT34
	KRT38
	KRT43P
	KRT5
	KRT6A
	KRT6B
	KRT75
	KRT8
	KRT83
	KRT85
	KRT8P3
	LAMA4
	LAMB2
	LAMB3
	LAPTM5
	LASTR
	LBH
	LCK
	LCN2
	LCTL
	LDLRAD2
	LGI3
	LIF-AS1
	LIMA1
	LIMS2
	LINC00239
	LINC00511
	LINC00525
	LINC00706
	LINC00707
	LINC00842
	LINC00963
	LINC01098
	LINC01108
	LINC01137
	LINC01173
	LINC01270
	LINC01275
	LINC01303
	LINC01376
	LINC01426
	LINC01444
	LINC01465
	LINC01503
	LINC01534
	LINC01637
	LINC01764
	LINC02009
	LINC02041
	LINC02166
	LINC02255
	LINC02298
	LINC02302
	LINC02593
	LINC02709
	LINC02827
	LINC02869
	LIPC
	LMO7
	LNCOG
	LOC100129434
	LOC100130238
	LOC100131868
	LOC100240714
	LOC100268168
	LOC100287489
	LOC100420549
	LOC100462988
	LOC100505851
	LOC100505942
	LOC100506098
	LOC100506253
	LOC100507156
	LOC100507516
	LOC101059954
	LOC101927283
	LOC101927400
	LOC101927479
	LOC101928034
	LOC101928149
	LOC101928196
	LOC101928352
	LOC101928370
	LOC101928391
	LOC101928473
	LOC101928505
	LOC101928762
	LOC101928841
	LOC101929427
	LOC102723480
	LOC102723493
	LOC102723568
	LOC102723765
	LOC102724542
	LOC105369165
	LOC105369372
	LOC105369809
	LOC105370777
	LOC105371159
	LOC105371393
	LOC105371399
	LOC105371822
	LOC105371912
	LOC105372185
	LOC105372371
	LOC105372412
	LOC105372726
	LOC105372989
	LOC105373018
	LOC105373043
	LOC105373459
	LOC105373490
	LOC105373854
	LOC105373933
	LOC105373944
	LOC105373974
	LOC105373989
	LOC105374020
	LOC105374309
	LOC105374715
	LOC105375519
	LOC105375586
	LOC105376363
	LOC105376369
	LOC105376373
	LOC105376374
	LOC105376434
	LOC105376626
	LOC105376958
	LOC105377527
	LOC105377742
	LOC105377853
	LOC105377940
	LOC105378235
	LOC105378541
	LOC105378542
	LOC105378626
	LOC105378642
	LOC107984129
	LOC107984211
	LOC107984242
	LOC107984526
	LOC107984531
	LOC107984589
	LOC107984862
	LOC107985005
	LOC107985006
	LOC107985474
	LOC107985532
	LOC107985728
	LOC107985917
	LOC107986632
	LOC107986874
	LOC107986876
	LOC107986984
	LOC107987142
	LOC107987258
	LOC112267915
	LOC112268171
	LOC440313
	LOC440568
	LOC646736
	LOC728392
	LOC728485
	LOC729683
	LOXL1
	LOXL4
	LRIG1
	LRMDA
	LRRC2
	LRRC2-AS1
	LRRC56
	LSMEM2
	LTC4S
	LTF
	LYG2
	LYPD1
	MAB21L4
	MAGEB17
	MALT1
	MALT1-AS1
	MAMDC2
	MANCR
	MAP2
	MAPK11
	MAPK12
	MATN2
	MB21D2
	MBNL2
	MBNL3
	MCRIP2
	MDK
	ME3
	ME3-DT
	MEGF11
	MELTF
	MEOX1
	MEP1A
	MFSD10
	MGLL
	MGP
	MIA
	MICALL1
	MIG7
	MILR1
	MINDY1
	MIR1915
	MIR2117HG
	MIR4435-2HG
	MISP
	MLPH
	MMP17
	MMP19
	MMP24
	MOK
	MORF4L1P2
	MRC2
	MRPL54
	MSLN
	MSRA
	MSRB2
	MT1B
	MT1F
	MT1G
	MT1JP
	MTCO2P2
	MTND6P4
	MUC13
	MXRA7P1
	MYL5
	MYL6
	MYL9
	MYO16-AS1
	MYOM3
	NAA38
	NAALADL2
	NCMAP
	NDUFB8P3
	NDUFS8
	NEDD9
	NF2
	NFATC2
	NFE4
	NHS
	NKILA
	NKX3-2
	NMNAT2
	NMRAL2P
	NNMT
	NOS1AP
	NOS2
	NPAS1
	NPC2
	NPDC1
	NPIPB15
	NPIPB6
	NPM2
	NR1H2
	NR3C1
	NRN1L
	NRTN
	NT5DC4
	NTN3
	NTN4
	NUAK1
	NUAK2
	NUDT14
	NWD1
	OAS1
	OBSCN-AS1
	ODAD3
	OLFML2A
	OPTN
	P2RX6
	PADI1
	PADI3
	PAGE4
	PALM3
	PARP12
	PARVA
	PBX4
	PCBP4
	PCP2
	PCP4
	PDE11A
	PDE1C
	PDGFB
	PDGFRL
	PDLIM1
	PDLIM2
	PDLIM4
	PDZD2
	PELATON
	PGLS-DT
	PHLDA3
	PHPT1
	PHYHIP
	PICART1
	PIP5KL1
	PKD1L2
	PLAC8
	PLD4
	PLEKHA2
	PLEKHS1
	PLK2
	PLPPR3
	PMEPA1
	PMF1
	POPDC3
	PPME1
	PPP1R1A
	PRAF2
	PRICKLE1
	PRKAA2
	PRKCG
	PROM1
	PROX2
	PRR19
	PRSS12
	PRSS23
	PRSS3
	PRSS33
	PSG1
	PSG4
	PSG5
	PSG9
	PSORS1C1
	PTBP1P
	PTGER2
	PTGES
	PTPN22
	PTPRJ
	PTPRR
	PVT1
	RAB20
	RAB27B
	RAMP1
	RARB
	RASGRP3
	RASSF4
	RASSF7
	RBPMS
	RCAN2
	REC8
	REN
	RFLNB
	RHOD
	RHOXF1
	RIPOR3
	RNA45SN3
	RNASE1
	ROBO4
	ROM1
	ROMO1
	ROPN1B
	RORC
	RPL31P46
	RPL32P33
	RPS24P10
	RPS8P5
	RRAD
	RRBP1
	RUNX1
	RUNX2
	S100A2
	S100A3
	S100A4
	S100A5
	S1PR4
	SAA1
	SAMD11
	SCARA3
	SCN1B
	SCNN1B
	SDSL
	SEC14L1
	SECTM1
	SEMA3B
	SEMA3B-AS1
	SEMA7A
	SERINC2
	SERPINA1
	SERPINB7
	SERPINE1
	SH2D6
	SH3BGRL3
	SH3BP4
	SH3TC2
	SHC3
	SKAP1
	SLC16A4
	SLC22A17
	SLC25A18
	SLC27A2
	SLC2A1
	SLC2A8
	SLC38A5
	SLC38A8
	SLC49A3
	SLC4A4
	SLC5A11
	SLC9A9
	SLCO1A2
	SLCO1B3
	SLCO1B7
	SMAD6
	SMARCD3
	SMPD1
	SMPDL3B
	SNAI2
	SNHG11
	SNHG9
	SNX33
	SOAT2
	SOCS1
	SPARC
	SPATA20
	SPTBN5
	SSPOP
	ST3GAL3
	ST6GALNAC5
	ST8SIA6
	STARD13
	STEAP4
	STING1
	STRA6
	SULT1A1
	SUSD2
	SYNC
	SYNE3
	SYNE4
	SYNGR3
	SYT13
	SYT8
	SYTL1
	TAGLN
	TBC1D2
	TCEA2
	TCN1
	TENM3
	TENT5B
	TEX264
	TF
	TGFB1I1
	TGFBI
	TGFBR3L
	TGM5
	THEM4P1
	TIMP1
	TIMP2
	TINAGL1
	TLL2
	TM4SF1
	TMEM120A
	TMEM139
	TMEM151A
	TMEM163
	TMEM171
	TMEM222
	TMEM254-AS1
	TMEM270
	TMEM40
	TMEM45A
	TMEM59L
	TMEM63C
	TMEM91
	TNFAIP8L3
	TNFRSF18
	TNFRSF9
	TNIP1
	TNS3
	TP53I13
	TP53I3
	TPST1
	TRABD2A
	TRANK1
	TRHDE
	TRIML2
	TRIP6
	TRPM8
	TRPV4
	TSPAN1
	TSPAN4
	TTLL6
	TUBA3FP
	TXK
	TXNRD2
	TYMP
	UBTD1
	UCN2
	ULBP2
	UNC13D
	UPF3B
	UST-AS2
	VIM
	VIM-AS1
	VKORC1
	VSIR
	VXN
	WFDC3
	WNT6
	WNT7A
	WTIP
	XDH
	YPEL5P2
	ZBTB7C
	ZDHHC22
	ZGLP1
	ZNF221
	ZNF358
	ZNF385A
	ZNF428
	ZNF648
	ZNF763
	ZNF771
	ZNF850

### Sheet: Table S2
Table S2 Oligo/primer sequences
Cloning primers	Sequences
Flexlink30 (6x Gly + 3x FLAG)	TGGAGAATTGGCTAGCGTTAACGGTGGAGGCGGTGGAGGCTCTAGAGACTACAAGGACCACGACGGTGACTACAAGGACCACGACATTGACTACAAGGATGACGATGACAAGAGCGCTGGATCCGGGGTTGGGG
nMN_F1	GAATTGGCTAGCGTTGCCGCCATGGCTGCAGCCACCAGTACCAAGAAGCTG
nMN_R2	ACCGCCTCCACCGTTCTGGCCGCTATCGGCGTTATC
hsORC2_F3	GACGATGACAAGAGCAGTAAACCAGAATTAAAGGAAGACA
hsORC2_R1	AACCCCGGATCCAGCTTATCAAGCCTCCTCTTCTTCCT
pCW3nMN_O1_F	GACGATGACAAGAGCGCACACTACCCCACAAGGCT
pCW3nMN_O1_R1	AACCCCGGATCCAGCTTATTACTCGTCTTTCAGCGCATACAGCA
pCW3nMN_O5_F1	GACGATGACAAGAGCCCCCACTTGGAAAACGTGG
pCW3nMN_O5_R1	AACCCCGGATCCAGCTTATCACAAGAAATCATACAAGTATTTTATTATGT
qPCR primers	Sequences
Telomere F	GAATTGGCTAGCGTTGCCGCCATGGCTGCAGCCACCAGTACCAAGAAGCTG
Telomere R	GGCTGGCCTTACCCTTACCCTTACCCTTACCCTTACCCT
beta-globin_F	GCTTCTGACACAACTGTGTTCACTAGC
beta-globin_R	CACCAACTTCATCCACGTTCACC
Centromere chr16 F	TCCATTCGAGGATTCCACTC
Centromere chr16 R	CAAAGGGAAGCAAAGGAAATC

### Sheet: Table S3
Table S3 Epigenetic repressors interacting with ORC1/2/5 (from BioGRID)
Official Symbol Interactor A	Official Symbol Interactor B	Experimental System	Experimental System Type	Author	Publication Source
ORC2	CBX3	Proximity Label-MS	physical	Go CD (2021)	PUBMED:34079125
ORC2	CBX5	Affinity Capture-Western	physical	Bronze-da-Rocha E (2011)	PUBMED:21383955
ORC2	EZH2	Affinity Capture-MS	physical	Oliviero G (2016)	PUBMED:27634302
ORC2	LMNA	Proximity Label-MS	physical	Roux KJ (2012)	PUBMED:22412018
ORC2	LRWD1	Affinity Capture-Western	physical	Shen Z (2012)	PUBMED:22935713
ORC2	LRWD1	Affinity Capture-Western	physical	Shen Z (2012)	PUBMED:22935713
ORC2	LRWD1	Co-fractionation	physical	Havugimana PC (2012)	PUBMED:22939629
ORC2	LRWD1	Affinity Capture-MS	physical	Vermeulen M (2010)	PUBMED:20850016
ORC2	LRWD1	Co-fractionation	physical	Wan C (2015)	PUBMED:26344197
ORC2	LRWD1	Affinity Capture-MS	physical	Hein MY (2015)	PUBMED:26496610
ORC2	LRWD1	Affinity Capture-MS	physical	Hein MY (2015)	PUBMED:26496610
ORC2	LRWD1	Affinity Capture-MS	physical	Coulombe P (2019)	PUBMED:31160578
ORC2	LRWD1	Affinity Capture-MS	physical	Coulombe P (2019)	PUBMED:31160578
ORC2	LRWD1	Affinity Capture-Western	physical	Coulombe P (2019)	PUBMED:31160578
ORC2	LRWD1	Affinity Capture-Western	physical	Hsu RYC (2020)	PUBMED:33044890
ORC2	LRWD1	Co-fractionation	physical	Havugimana PC (2022)	PUBMED:35831314
ORC2	SIRT2	Affinity Capture-MS	physical	Huttlin EL (2015)	PUBMED:26186194
ORC2	SIRT2	Affinity Capture-MS	physical	Huttlin EL (2017)	PUBMED:28514442
ORC2	SIRT2	Affinity Capture-MS	physical	Huttlin EL (2021)	PUBMED:33961781
ORC1	Atrx	Affinity Capture-MS	physical	Hein MY (2015)	PUBMED:26496610
ORC1	Cbx1	Affinity Capture-MS	physical	Hein MY (2015)	PUBMED:26496610
ORC1	DOT1L	Affinity Capture-MS	physical	Hein MY (2015)	PUBMED:26496610
ORC1	LRWD1	Affinity Capture-MS	physical	Hein MY (2015)	PUBMED:26496610
ORC1	LRWD1	Affinity Capture-MS	physical	Hein MY (2015)	PUBMED:26496610
ORC1	LRWD1	Affinity Capture-MS	physical	Coulombe P (2019)	PUBMED:31160578
ORC1	LRWD1	Affinity Capture-MS	physical	Coulombe P (2019)	PUBMED:31160578
ORC1	LRWD1	Affinity Capture-Western	physical	Coulombe P (2019)	PUBMED:31160578
ORC1	PRC1	Cross-Linking-MS (XL-MS)	physical	Garcia-Del Rio DF (2024)	PUBMED:39349928
ORC1	RB1	Reconstituted Complex	physical	Mendoza-Maldonado R (2010)	PUBMED:21085491
ORC1	RB1	Affinity Capture-Western	physical	Mendoza-Maldonado R (2010)	PUBMED:21085491
ORC1	RB1	Affinity Capture-Western	physical	Mendoza-Maldonado R (2010)	PUBMED:21085491
ORC1	RB1	FRET	physical	Mendoza-Maldonado R (2010)	PUBMED:21085491
ORC5	LRWD1	Co-fractionation	physical	Havugimana PC (2012)	PUBMED:22939629
ORC5	LRWD1	Affinity Capture-MS	physical	Hein MY (2015)	PUBMED:26496610
ORC5	LRWD1	Affinity Capture-MS	physical	Coulombe P (2019)	PUBMED:31160578
ORC5	LRWD1	Co-fractionation	physical	Havugimana PC (2022)	PUBMED:35831314
